# Cryptic endogenous retrovirus subfamilies in the primate lineage

**DOI:** 10.1101/2023.12.07.570592

**Authors:** Xun Chen, Zicong Zhang, Yizhi Yan, Clement Goubert, Guillaume Bourque, Fumitaka Inoue

## Abstract

Many endogenous retroviruses (ERVs) in the human genome are primate-specific and have contributed novel cis-regulatory elements and transcripts. However, current approaches for classifying and annotating ERVs and their long terminal repeats (LTRs) have limited resolution and are inaccurate. Here, we developed a new annotation based on phylogenetic analysis and cross-species conservation. Focusing on the evolutionary young MER11A/B/C subfamilies, we revealed the presence of 4 ‘new subfamilies’, that better explained the epigenetic heterogeneity observed within the MER11 instances, suggesting a new annotation for 412 (19.8%) of these repeat elements. Furthermore, we functionally validated the regulatory potential of these four new subfamilies using a massively parallel reporter assay (MPRA), which also identified motifs associated with their differential activities. Combining MPRA with new annotations across primates revealed an apes-specific gain of SOX related motifs through a single-nucleotide deletion. Lastly, by applying our approach across 53 simian-enriched LTR subfamilies, we defined a total of 75 new subfamilies and found that 3,807 (30.0%) instances from 26 LTR subfamilies could be categorized into a novel annotation, many of which with a distinct epigenetic profile. Thus, with our refined annotation of simian-enriched LTRs, it will be possible to better understand the evolution in primate genomes and potentially identify new roles for ERVs and their LTRs in the hosts.
