## Supplementary Data 1 for "Cryptic endogenous retrovirus subfamilies in the primate lineage"

### Sheet: Sheet1
Supplementary Data 1 Genome assemblies used for the orthologous analysis across primate species.
species name	classification	database	fasta file name
Nycticebus coucang	prosimii	Zoonomia	NycCou.fa
Otolemur garnettii	prosimii	Zoonomia	OtoGar.fa
Daubentonia madagascariensis	prosimii	Zoonomia	DauMad.fa
Propithecus coquereli	prosimii	Zoonomia	ProCoq.fa
Indri indri	prosimii	Zoonomia	IndInd.fa
Mirza coquereli	prosimii	Zoonomia	MirCoq.fa
Microcebus murinus	prosimii	Zoonomia	MicMur.fa
Cheirogaleus medius	prosimii	Zoonomia	CheMed.fa
Lemur catta	prosimii	Zoonomia	LemCat.fa
Eulemur fulvus	prosimii	Zoonomia	EulFul.fa
Eulemur flavifrons	prosimii	Zoonomia	EulFla.fa
Pithecia pithecia	new world monkey	Zoonomia	PitPit.fa
Plecturocebus donacophilus	new world monkey	Zoonomia	CalDon.fa
Aotus nancymaae	new world monkey	Zoonomia	AotNan.fa
Callithrix jacchus	new world monkey	Zoonomia	CalJac.fa
Saguinus imperator	new world monkey	Zoonomia	SagImp.fa
Cebus capucinus	new world monkey	Zoonomia	CebCap.fa
Cebus albifrons	new world monkey	Zoonomia	CebAlb.fa
Saimiri boliviensis	new world monkey	Zoonomia	SaiBol.fa
Ateles geoffroyi	new world monkey	Zoonomia	AteGeo.fa
Alouatta palliata	new world monkey	Zoonomia	AloPal.fa
Chlorocebus sabaeus	old world monkey	Zoonomia	ChlSab.fa
Erythrocebus patas	old world monkey	Zoonomia	EryPat.fa
Cercopithecus neglectus	old world monkey	Zoonomia	CerNeg.fa
Papio anubis	old world monkey	Zoonomia	PapAnu.fa
Mandrillus leucophaeus	old world monkey	Zoonomia	ManLeu.fa
Cercocebus atys	old world monkey	Zoonomia	CerAty.fa
Macaca mulatta	old world monkey	Zoonomia	MacMul.fa
Macaca fascicularis	old world monkey	Zoonomia	MacFas.fa
Macaca nemestrina	old world monkey	Zoonomia	MacNem.fa
Semnopithecus entellus	old world monkey	Zoonomia	SemEnt.fa
Nasalis larvatus	old world monkey	Zoonomia	NasLar.fa
Pygathrix nemaeus	old world monkey	Zoonomia	PygNem.fa
Rhinopithecus roxellana	old world monkey	Zoonomia	RhiRox.fa
Rhinopithecus bieti	old world monkey	Zoonomia	RhiBie.fa
Piliocolobus tephrosceles	old world monkey	Zoonomia	PilTep.fa
Colobus angolensis	old world monkey	Zoonomia	ColAng.fa
Nomascus leucogenys	ape	Zoonomia	NomLeu.fa
Gorilla gorilla	ape	Zoonomia	GorGor.fa
Homo sapiens	ape	Zoonomia	HomSap.fa
Pan paniscus	ape	Zoonomia	PanPan.fa
Pan troglodytes	ape	Zoonomia	PanTro.fa
Pongo abelii	ape	Zoonomia	PonAbe.fa
Otolemur garnettii	prosimii	UCSC	otoGar3.fa
Microcebus murinus	prosimii	UCSC	micMur2.fa
Callithrix jacchus	new world monkey	UCSC	calJac4.fa
Saimiri boliviensis	new world monkey	UCSC	saiBol1.fa
Chlorocebus sabaeus	old world monkey	UCSC	chlSab2.fa
Papio hamadryas	old world monkey	UCSC	papHam1.fa
Papio anubis	old world monkey	UCSC	papAnu4.fa
Macaca mulatta	old world monkey	UCSC	rheMac10.fa
Macaca fascicularis	old world monkey	UCSC	macFas5.fa
Nasalis larvatus	old world monkey	UCSC	nasLar1.fa
Nomascus leucogenys	ape	UCSC	nomLeu3.fa
Gorilla gorilla	ape	UCSC	gorGor6.fa
Homo sapiens	ape	UCSC	hg38.fa
Pan paniscus	ape	UCSC	panPan3.fa
Pan troglodytes	ape	UCSC	panTro6.fa
Pongo abelii	ape	UCSC	ponAbe3.fa
Otolemur garnettii	prosimii	NCBI	GCF_000181295.1_OtoGar3.fa
Propithecus coquereli	prosimii	NCBI	GCF_000956105.1_Pcoq_1.0.fa
Microcebus murinus	prosimii	NCBI	GCF_000165445.2_Mmur_3.0.fa
Cebus capucinus	new world monkey	NCBI	GCF_001604975.1_Cebus_imitator-1.0.fa
Sapajus apella	new world monkey	NCBI	GCF_009761245.1_GSC_monkey_1.0.fa
Chlorocebus sabaeus	old world monkey	NCBI	GCF_015252025.1_Vero_WHO_p1.0.fa
Papio anubis	old world monkey	NCBI	GCF_008728515.1_Panubis1.0.fa
Theropithecus gelada	old world monkey	NCBI	GCF_003255815.1_Tgel_1.0.fa
Mandrillus leucophaeus	old world monkey	NCBI	GCF_000951045.1_Mleu.le_1.0.fa
Cercocebus atys	old world monkey	NCBI	GCF_000955945.1_Caty_1.0.fa
Macaca mulatta	old world monkey	NCBI	GCF_003339765.1_Mmul_10.fa
Macaca nemestrina	old world monkey	NCBI	GCF_000956065.1_Mnem_1.0.fa
Trachypithecus francoisi	old world monkey	NCBI	GCF_009764315.1_Tfra_2.0.fa
Rhinopithecus roxellana	old world monkey	NCBI	GCF_007565055.1_ASM756505v1.fa
Colobus angolensis	old world monkey	NCBI	GCF_000951035.1_Cang.pa_1.0.fa
Nomascus leucogenys	ape	NCBI	GCF_006542625.1_Asia_NLE_v1.fa
Homo sapiens	ape	NCBI	GCF_000001405.40_GRCh38.p14.fa
