## Supplementary Data 2 for "Cryptic endogenous retrovirus subfamilies in the primate lineage"

### Sheet: Sheet1
Supplementary Data 2 Summary of available macaque fascicularis (crab-eating macaque) genomes.
Assembly Accession	Assembly Name	Assembly Stats Total Sequence Length	Assembly Stats Contig N50	Assembly Stats Scaffold N50	Assembly Stats Number of Scaffolds	Sequencing Technology	Assembly Release Date
GCA_000230815.1	CE_1.0	3126563191	13209	1141162	45468	Illumina GA	2011
GCA_000222185.1	MacFas_Jun2011	2878471044	3658	155658674	21	-	2011
GCA_000364345.1 (GCF_000364345.1)	Macaca_fascicularis_5.0 (macFas5)	2946827162	86040	88649475	7624	Illumina HiSeq	2013
GCA_011100615.1	Macaca_fascicularis_6.0	2906138557	21344639	150377965	936	Oxford Nanopore MinION	2020
GCA_012559485.3 (GCF_012559485.2)	MFA1912RKSv2	2800882497	26251577	149803873	400	PacBio sequel; Illumina HiSeq X; MGI-seq 2000	2021
GCA_037993035.1 (GCF_037993035.1)	T2T-MFA8v1.0	3042914375	162126771	162126771	21	PacBio Sequel; Oxford Nanopore PromethION; Illumina NovaSeq	2024
