## Supplementary Data 4 for "Cryptic endogenous retrovirus subfamilies in the primate lineage"

### Sheet: Sheet1
Supplementary Data 4 Summary of MER11, MER34, and MER52 sequences submitted to MPRA.
group	subfamily	frame ID	No. sequences
			human (hg19)	macaque (macFas5)	chimpanzee (panTro4)	total
homologous sequences annotated as MER11 subfamilies in the human, chimpanzee, and macaque genomes	MER11A	F1	185	682	183	1050
	MER11A	F2	252	865	246	1363
	MER11B	F1	436	0	455	891
	MER11B	F2	376	0	385	761
	MER11C	F1	767	0	734	1501
	MER11C	F2	775	0	741	1516
homologous sequences annotated as MER34 subfamilies in the human, chimpanzee, and macaque genomes	MER34	F1	427	435	445	1307
	MER34A	F1	447	443	439	1329
	MER34A1	F1	231	234	237	702
	MER34B	F1	241	231	247	719
	MER34C	F1	72	58	74	204
	MER34C2	F1	148	148	144	440
	MER34C_	F1	277	266	271	814
	MER34D	F1	120	116	115	351
homologous sequences annotated as MER52 subfamilies in the human, chimpanzee, and macaque genomes	MER52A	F1	468	369	401	1238
	MER52A	F2	611	501	555	1667
	MER52C	F1	155	136	150	441
	MER52C	F2	151	140	143	434
	MER52D	F2	191	157	188	536
total number of homologous sequences in the reference genomes	MER11/34/52	F1/F2	6330	4781	6153	17264
total number of consensus sequences*	MER11/34/52	F1/F2	-	-	-	137
positive controls	-	-	-	-	-	100
negative controls	-	-	-	-	-	100
total number of unique sequences	-	-	-	-	-	17129
*, consensus sequences with every nucleotide at each ambiguous nucleotide “N” were analyzed separately.
