## Supplementary Data 6 for "Cryptic endogenous retrovirus subfamilies in the primate lineage"

### Sheet: Sheet1
Supplementary Data 6 Summary of available Pan Troglodytes (chimpanzee) genomes.
Assembly Accession	Assembly Name	Assembly Stats Total Sequence Length	Assembly Stats Contig N50	Assembly Stats Scaffold N50	Assembly Stats Number of Scaffolds	Sequencing Technology	Assembly Release Year
GCA_000001515.4 (GCF_000001515.6)	Pan_troglodytes-2.1.4 (panTro4)	3309561368	50656	9141361	27002	Sanger	2011
GCA_000001515.5 (GCF_000001515.7)	Pan_tro 3.0	3231154112	384816	26972556	45510	Sanger; Illumina; PacBio	2016
GCF_002880755.1	Clint_PTRv2 (panTro6)	3050381528	12268567	53103722	4431	-	2018
GCA_028858775.2 (GCF_028858775.2)	NHGRI_mPanTro3-v2.0_pri	3177739762	146288486	146288486	25	PacBio Sequel; Oxford Nanopore PromethION	2024
