## Supplementary Data 8 for "Cryptic endogenous retrovirus subfamilies in the primate lineage"

### Sheet: Sheet1
Supplementary Data 8 List of new subfamilies and clusters amongst 53 simian-enriched LTR subfamilies. The number of instances, branch length (bootstrap value) to the selected root, and the liftOver rate to the macaque genome per cluster were included.
subfamily group order	subfamily group	order of top-selected tree	subfamily	phyletic group	instance cluster	number of instances per subfamily	number of instances per cluster	branch length to root	liftOver rate to the macaque genome
1	LTR7s	1	LTR7C	G1	LTR7C_c5	284	22	0.108282	0.590909
1	LTR7s	1	LTR7B	G1	LTR7B_c4	693	38	0.189371	0.789474
1	LTR7s	1	LTR7B	G2	LTR7B_c3	693	47	0.122083	0.702128
1	LTR7s	1	LTR7B	G2	LTR7B_c6	693	15	0.130269	0.4
1	LTR7s	1	LTR7B	G2	LTR7B_c1	693	439	0.126448	0.403189
1	LTR7s	1	LTR7B	G3	LTR7B_c5	693	32	0.156676	0.03125
1	LTR7s	1	LTR7B	G3	LTR7B_c2	693	89	0.149604	0
1	LTR7s	1	LTR7B	G3	LTR7B_c7	693	12	0.161441	0
1	LTR7s	1	LTR7C	G4	LTR7C_c3	284	28	0.149032	0.678571
1	LTR7s	1	LTR7C	G5	LTR7C_c6	284	14	0.164456	0.714286
1	LTR7s	1	LTR7C	G5	LTR7C_c8	284	10	0.157598	0.9
1	LTR7s	1	LTR7C	G6	LTR7C_c4	284	23	0.192295	0.652174
1	LTR7s	1	LTR7C	G6	LTR7C_c7	284	12	0.177674	0.666667
1	LTR7s	1	LTR7C	G7	LTR7C_c2	284	47	0.103623	0.723404
1	LTR7s	1	LTR7	G8	LTR7_c9	2268	13	0.158983	0.692308
1	LTR7s	1	LTR7C	G8	LTR7C_c1	284	85	0.164766	0.682353
1	LTR7s	1	LTR7	G8	LTR7_c12	2268	12	0.194495	0.0833333
1	LTR7s	1	LTR7	G8	LTR7_c13	2268	12	0.156477	0.583333
1	LTR7s	1	LTR7Y	G8	LTR7Y_c3	198	12	0.17037	0.75
1	LTR7s	1	LTR7	G9	LTR7_c16	2268	10	0.190824	0
1	LTR7s	1	LTR7	G9	LTR7_c1	2268	1436	0.175726	0.198468
1	LTR7s	1	LTR7	G9	LTR7_c18	2268	10	0.217724	0
1	LTR7s	1	LTR7	G9	LTR7_c11	2268	12	0.202239	0
1	LTR7s	1	LTR7	G9	LTR7_c6	2268	20	0.213597	0
1	LTR7s	1	LTR7	G9	LTR7_c14	2268	12	0.198414	0
1	LTR7s	1	LTR7	G9	LTR7_c10	2268	13	0.208807	0
1	LTR7s	1	LTR7	G9	LTR7_c5	2268	24	0.204187	0.0416667
1	LTR7s	1	LTR7	G9	LTR7_c7	2268	18	0.202685	0
1	LTR7s	1	LTR7	G9	LTR7_c17	2268	10	0.218688	0.6
1	LTR7s	1	LTR7	G10	LTR7_c4	2268	45	0.231615	0
1	LTR7s	1	LTR7Y	G10	LTR7Y_c1	198	98	0.236425	0
1	LTR7s	1	LTR7Y	G11	LTR7Y_c2	198	84	0.283642	0.0238095
1	LTR7s	1	LTR7	G12	LTR7_c15	2268	10	0.218872	0
1	LTR7s	1	LTR7	G12	LTR7_c3	2268	85	0.223824	0
1	LTR7s	1	LTR7	G12	LTR7_c2	2268	509	0.235029	0.00196464
1	LTR7s	1	LTR7	G12	LTR7_c8	2268	16	0.235088	0
2	LTR25&LTR61s	7	MER61C	G1	MER61C_c4	279	21	0.0222983	1
2	LTR25&LTR61s	7	MER61C	G1	MER61C_c9	279	10	0.0217498	0.7
2	LTR25&LTR61s	7	MER61C	G1	MER61C_c6	279	13	0.0371024	0.923077
2	LTR25&LTR61s	7	MER61B	G1	MER61B_c10	383	14	0.0374764	0.642857
2	LTR25&LTR61s	7	MER61B	G1	MER61B_c11	383	12	0.124908	1
2	LTR25&LTR61s	7	MER61B	G1	MER61B_c9	383	15	0.22345	0.133333
2	LTR25&LTR61s	7	MER61B	G1	MER61B_c7	383	16	0.117786	0.8125
2	LTR25&LTR61s	7	MER61B	G1	MER61B_c8	383	15	0.189325	0.866667
2	LTR25&LTR61s	7	MER61B	G1	MER61B_c2	383	45	0.130084	0.911111
2	LTR25&LTR61s	7	MER61B	G1	MER61B_c5	383	17	0.11685	0.941176
2	LTR25&LTR61s	7	MER61B	G1	MER61B_c1	383	109	0.147393	0.834862
2	LTR25&LTR61s	7	MER61B	G1	MER61B_c14	383	10	0.170718	1
2	LTR25&LTR61s	7	MER61B	G1	MER61B_c4	383	18	0.190144	1
2	LTR25&LTR61s	7	MER61B	G1	MER61B_c3	383	20	0.162724	0.85
2	LTR25&LTR61s	7	MER61A	G1	MER61A_c4	735	40	0.196775	0.9
2	LTR25&LTR61s	7	MER61B	G1	MER61B_c13	383	10	0.229922	1
2	LTR25&LTR61s	7	MER61A	G1	MER61A_c3	735	73	0.175499	0.849315
2	LTR25&LTR61s	7	MER61A	G1	MER61A_c6	735	26	0.205474	0.730769
2	LTR25&LTR61s	7	MER61A	G1	MER61A_c12	735	10	0.293717	0.9
2	LTR25&LTR61s	7	MER61A	G1	MER61A_c2	735	82	0.260167	0.890244
2	LTR25&LTR61s	7	MER61A	G1	MER61A_c9	735	19	0.286024	0.947368
2	LTR25&LTR61s	7	MER61A	G1	MER61A_c5	735	27	0.257931	0.888889
2	LTR25&LTR61s	7	MER61A	G1	MER61A_c11	735	17	0.330839	0.352941
2	LTR25&LTR61s	7	MER61B	G1	MER61B_c6	383	17	0.0848904	0.823529
2	LTR25&LTR61s	7	MER61C	G1	MER61C_c7	279	12	0.10262	0.166667
2	LTR25&LTR61s	7	MER61B	G1	MER61B_c12	383	12	0.084205	0.666667
2	LTR25&LTR61s	7	MER61C	G1	MER61C_c1	279	100	0.0973243	0.8
2	LTR25&LTR61s	7	MER61A	G2	MER61A_c1	735	356	0.324533	0.817416
2	LTR25&LTR61s	7	MER61A	G2	MER61A_c10	735	18	0.371102	0.833333
2	LTR25&LTR61s	7	MER61A	G2	MER61A_c7	735	22	0.381608	0.954545
2	LTR25&LTR61s	7	MER61A	G2	MER61A_c8	735	19	0.367475	0.894737
2	LTR25&LTR61s	7	MER61C	G3	MER61C_c3	279	33	0.141873	0.909091
2	LTR25&LTR61s	7	MER61C	G3	MER61C_c8	279	11	0.244524	0.181818
2	LTR25&LTR61s	7	MER61C	G3	MER61C_c2	279	39	0.184126	0.897436
2	LTR25&LTR61s	7	MER61C	G3	MER61C_c5	279	13	0.181565	0.846154
2	LTR25&LTR61s	7	MER61D	G3	MER61D_c3	226	38	0.166177	0.842105
2	LTR25&LTR61s	7	MER61D	G3	MER61D_c4	226	14	0.169994	0.857143
2	LTR25&LTR61s	7	MER61D	G3	MER61D_c2	226	64	0.187723	0.9375
2	LTR25&LTR61s	7	MER61D	G4	MER61D_c5	226	13	0.280129	0.769231
2	LTR25&LTR61s	7	MER61D	G4	MER61D_c1	226	75	0.273768	0.76
2	LTR25&LTR61s	7	MER61D	G4	MER61D_c6	226	11	0.310152	0.909091
2	LTR25&LTR61s	7	MER61D	G4	MER61D_c7	226	10	0.308007	1
2	LTR25&LTR61s	7	MER61E	G5	MER61E_c4	223	11	0.656001	0.818182
2	LTR25&LTR61s	7	MER61E	G5	MER61E_c2	223	15	0.566708	0.466667
2	LTR25&LTR61s	7	MER61E	G5	MER61E_c1	223	159	0.459152	0.773585
2	LTR25&LTR61s	7	MER61E	G5	MER61E_c3	223	12	0.515345	0.0833333
2	LTR25&LTR61s	7	MER61F	G6	MER61F_c4	122	15	0.572212	0.8
2	LTR25&LTR61s	7	MER61F	G6	MER61F_c3	122	17	0.574611	0.823529
2	LTR25&LTR61s	7	MER61F	G6	MER61F_c1	122	42	0.618371	0.642857
2	LTR25&LTR61s	7	MER61F	G6	MER61F_c5	122	12	0.714321	0
2	LTR25&LTR61s	7	MER61F	G6	MER61F_c2	122	26	0.665472	0.730769
2	LTR25&LTR61s	7	LTR25	G7	LTR25_c3	208	23	0.6122	0.826087
2	LTR25&LTR61s	7	LTR25	G7	LTR25_c8	208	10	0.637053	0.1
2	LTR25&LTR61s	7	LTR25	G7	LTR25_c1	208	57	0.58396	0.333333
2	LTR25&LTR61s	7	LTR25	G7	LTR25_c5	208	11	0.618371	0.454545
2	LTR25&LTR61s	7	LTR25	G7	LTR25_c4	208	20	0.624603	0.2
2	LTR25&LTR61s	7	LTR25	G7	LTR25_c7	208	10	0.847185	0
2	LTR25&LTR61s	7	LTR25	G7	LTR25_c2	208	36	0.64021	0.527778
2	LTR25&LTR61s	7	LTR25	G7	LTR25_c6	208	11	0.659632	0.727273
3	LTR22s	1	LTR22A	G1	LTR22A_c1	172	63	2.1747e-06	0.777778
3	LTR22s	1	LTR22A	G1	LTR22A_c3	172	37	0.042948	0.621622
3	LTR22s	1	LTR22A	G1	LTR22A_c2	172	37	0.086505	0.756757
3	LTR22s	1	LTR22A	G2	LTR22A_c5	172	11	0.248621	0.454545
3	LTR22s	1	LTR22A	G2	LTR22A_c4	172	14	0.233554	0.928571
3	LTR22s	1	LTR22C	G3	LTR22C_c1	368	89	0.353296	0.58427
3	LTR22s	1	LTR22C	G3	LTR22C_c10	368	11	0.429728	0.636364
3	LTR22s	1	LTR22C	G3	LTR22C_c7	368	12	0.425795	0.666667
3	LTR22s	1	LTR22C	G3	LTR22C_c15	368	10	0.455564	1
3	LTR22s	1	LTR22C	G3	LTR22C_c3	368	28	0.442794	0.785714
3	LTR22s	1	LTR22C	G3	LTR22C_c9	368	11	0.462959	0.727273
3	LTR22s	1	LTR22C	G3	LTR22C_c4	368	21	0.43062	0.571429
3	LTR22s	1	LTR22C	G4	LTR22C_c13	368	11	0.542904	0.727273
3	LTR22s	1	LTR22C	G4	LTR22C_c17	368	10	0.578664	0.6
3	LTR22s	1	LTR22C	G4	LTR22C_c16	368	10	0.655054	0
3	LTR22s	1	LTR22C	G4	LTR22C_c14	368	11	0.576159	0.818182
3	LTR22s	1	LTR22C	G4	LTR22C_c8	368	12	0.595161	0.583333
3	LTR22s	1	LTR22C	G4	LTR22C_c5	368	16	0.54203	0.75
3	LTR22s	1	LTR22C	G4	LTR22C_c6	368	14	0.596951	0.714286
3	LTR22s	1	LTR22C	G4	LTR22C_c12	368	11	0.670851	0.545455
3	LTR22s	1	LTR22C	G4	LTR22C_c2	368	31	0.675768	0.645161
3	LTR22s	1	LTR22B	G4	LTR22B_c6	217	13	0.726344	0.307692
3	LTR22s	1	LTR22C	G4	LTR22C_c11	368	11	0.748937	0.909091
3	LTR22s	1	LTR22B	G4	LTR22B_c3	217	20	0.661421	0.75
3	LTR22s	1	LTR22	G5	LTR22_c1	88	88	0.706523	0.568182
3	LTR22s	1	LTR22B	G6	LTR22B_c4	217	20	0.782535	0.4
3	LTR22s	1	LTR22B	G6	LTR22B_c2	217	32	0.759151	0.625
3	LTR22s	1	LTR22B	G6	LTR22B_c9	217	10	0.885605	0
3	LTR22s	1	LTR22B	G6	LTR22B_c5	217	18	0.894969	0.777778
3	LTR22s	1	LTR22B	G6	LTR22B_c8	217	11	0.878626	0.909091
3	LTR22s	1	LTR22B	G6	LTR22B_c1	217	40	0.834995	0.65
3	LTR22s	1	LTR22B	G6	LTR22B_c7	217	11	0.880971	0.636364
4	LTR5s	1	LTR5B	G1	LTR5B_c10	375	15	2.4938e-06	0.466667
4	LTR5s	1	LTR5B	G1	LTR5B_c2	375	55	0.0405298	0.563636
4	LTR5s	1	LTR5B	G1	LTR5B_c8	375	21	0.0571569	0.571429
4	LTR5s	1	LTR5B	G2	LTR5B_c4	375	31	0.0647269	0.516129
4	LTR5s	1	LTR5B	G2	LTR5B_c6	375	30	0.0779727	0.5
4	LTR5s	1	LTR5B	G2	LTR5B_c7	375	21	0.0773238	0.666667
4	LTR5s	1	LTR5B	G2	LTR5B_c9	375	20	0.0939213	0.7
4	LTR5s	1	LTR5B	G3	LTR5B_c1	375	68	0.134002	0.455882
4	LTR5s	1	LTR5A	G4	LTR5A_c6	253	10	0.179956	0
4	LTR5s	1	LTR5B	G4	LTR5B_c3	375	42	0.175215	0.0238095
4	LTR5s	1	LTR5A	G4	LTR5A_c3	253	20	0.261763	0
4	LTR5s	1	LTR5A	G4	LTR5A_c5	253	13	0.22113	0
4	LTR5s	1	LTR5A	G4	LTR5A_c1	253	148	0.195169	0
4	LTR5s	1	LTR5A	G4	LTR5A_c2	253	35	0.232911	0
4	LTR5s	1	LTR5A	G4	LTR5A_c4	253	14	0.21527	0
4	LTR5s	1	LTR5B	G5	LTR5B_c5	375	30	0.0892702	0.1
4	LTR5s	1	LTR5_Hs	G5	LTR5_Hs_c6	604	29	0.0923845	0
4	LTR5s	1	LTR5_Hs	G5	LTR5_Hs_c5	604	36	0.107564	0
4	LTR5s	1	LTR5_Hs	G5	LTR5_Hs_c10	604	15	0.117176	0
4	LTR5s	1	LTR5_Hs	G5	LTR5_Hs_c4	604	39	0.121173	0
4	LTR5s	1	LTR5_Hs	G5	LTR5_Hs_c8	604	24	0.129864	0
4	LTR5s	1	LTR5_Hs	G5	LTR5_Hs_c12	604	10	0.147455	0
4	LTR5s	1	LTR5_Hs	G5	LTR5_Hs_c7	604	26	0.16601	0
4	LTR5s	1	LTR5_Hs	G5	LTR5_Hs_c9	604	23	0.169914	0
4	LTR5s	1	LTR5_Hs	G5	LTR5_Hs_c11	604	10	0.185014	0
4	LTR5s	1	LTR5_Hs	G5	LTR5_Hs_c2	604	60	0.190729	0
4	LTR5s	1	LTR5_Hs	G5	LTR5_Hs_c3	604	53	0.208098	0
4	LTR5s	1	LTR5	G5	LTR5_c0	5	5	0.205455	0
4	LTR5s	1	LTR5_Hs	G6	LTR5_Hs_c1	604	258	0.23892	0
5	LTR23&LTR56&LTR70	5	LTR56	G1	LTR56_c5	622	26	0.022154	0.923077
5	LTR23&LTR56&LTR70	5	LTR56	G1	LTR56_c1	622	306	0.0857592	0.803922
5	LTR23&LTR56&LTR70	5	LTR23	G2	LTR23_c1	360	353	0.1636	0.88102
5	LTR23&LTR56&LTR70	5	LTR70	G3	LTR70_c1	105	33	0.262848	0.212121
5	LTR23&LTR56&LTR70	5	LTR70	G3	LTR70_c2	105	32	0.343956	0.5625
5	LTR23&LTR56&LTR70	5	LTR70	G3	LTR70_c3	105	15	0.416484	0.333333
5	LTR23&LTR56&LTR70	5	LTR56	G4	LTR56_c4	622	31	0.233873	0
5	LTR23&LTR56&LTR70	5	LTR56	G5	LTR56_c3	622	58	0.26119	0.896552
5	LTR23&LTR56&LTR70	5	LTR56	G6	LTR56_c2	622	179	0.204816	0.905028
5	LTR23&LTR56&LTR70	5	LTR56	G6	LTR56_c6	622	20	0.21326	0.9
6	LTR15&HERV1_LTRs	2	HERV1_LTRc	G1	HERV1_LTRc_c1	30	30	0.162543	0.533333
6	LTR15&HERV1_LTRs	2	HERV1_LTRb	G2	HERV1_LTRb_c0	10	10	0.209813	0.6
6	LTR15&HERV1_LTRs	2	HERV1_LTRa	G2	HERV1_LTRa_c1	24	21	0.178102	0.666667
6	LTR15&HERV1_LTRs	2	HERV1_LTRe	G3	HERV1_LTRe_c1	25	19	0.216798	0.789474
6	LTR15&HERV1_LTRs	2	HERV1_LTRd	G3	HERV1_LTRd_c0	12	12	0.268436	0.666667
6	LTR15&HERV1_LTRs	2	LTR15	G4	LTR15_c2	211	17	0.332645	0.0588235
6	LTR15&HERV1_LTRs	2	LTR15	G4	LTR15_c1	211	165	0.260489	0.521212
6	LTR15&HERV1_LTRs	2	LTR15	G4	LTR15_c3	211	13	0.288638	0.461538
6	LTR15&HERV1_LTRs	2	LTR15	G4	LTR15_c4	211	11	0.287973	0.545455
7	LTR6s	3	LTR6A	G1	LTR6A_c9	231	10	1.1451e-06	0.3
7	LTR6s	3	LTR6A	G1	LTR6A_c4	231	14	0.118857	0
7	LTR6s	3	LTR6A	G1	LTR6A_c3	231	16	0.12508	0
7	LTR6s	3	LTR6A	G1	LTR6A_c8	231	10	0.035249	0.1
7	LTR6s	3	LTR6A	G1	LTR6A_c6	231	10	0.0907052	0
7	LTR6s	3	LTR6A	G1	LTR6A_c5	231	11	0.0805711	0.363636
7	LTR6s	3	LTR6A	G2	LTR6A_c2	231	16	0.230998	0
7	LTR6s	3	LTR6A	G2	LTR6A_c7	231	10	0.283118	0
7	LTR6s	3	LTR6A	G3	LTR6A_c1	231	54	0.150849	0.277778
7	LTR6s	3	LTR6B	G4	LTR6B_c1	147	114	0.127556	0
7	LTR6s	3	LTR6B	G4	LTR6B_c2	147	13	0.168588	0
7	LTR6s	3	LTR6B	G4	LTR6B_c3	147	11	0.223928	0
8	LTR2s	2	LTR2	G1	LTR2_c12	811	10	0.0369745	0.9
8	LTR2s	2	LTR2	G1	LTR2_c14	811	10	0.0994526	0.7
8	LTR2s	2	LTR2	G1	LTR2_c13	811	10	0.248678	0.4
8	LTR2s	2	LTR2	G1	LTR2_c8	811	20	0.131165	0.7
8	LTR2s	2	LTR2	G1	LTR2_c9	811	16	0.114141	0.75
8	LTR2s	2	LTR2	G1	LTR2_c11	811	13	0.1505	0.769231
8	LTR2s	2	LTR2	G1	LTR2_c5	811	47	0.138293	0.744681
8	LTR2s	2	LTR2	G1	LTR2_c10	811	14	0.130155	0.785714
8	LTR2s	2	LTR2	G1	LTR2_c1	811	334	0.134372	0.532934
8	LTR2s	2	LTR2	G1	LTR2_c7	811	22	0.161906	0.363636
8	LTR2s	2	LTR2	G1	LTR2_c2	811	152	0.163344	0
8	LTR2s	2	LTR2	G1	LTR2_c4	811	48	0.154686	0.229167
8	LTR2s	2	LTR2	G1	LTR2_c3	811	62	0.152319	0.290323
8	LTR2s	2	LTR2	G2	LTR2_c6	811	24	0.249601	0.75
8	LTR2s	2	LTR2C	G2	LTR2C_c4	170	27	0.249601	0.407407
8	LTR2s	2	LTR2C	G3	LTR2C_c1	170	51	0.260782	0.27451
8	LTR2s	2	LTR2C	G3	LTR2C_c2	170	41	0.285676	0
8	LTR2s	2	LTR2C	G3	LTR2C_c3	170	28	0.26132	0.392857
8	LTR2s	2	LTR2C	G3	LTR2C_c5	170	18	0.266274	0.111111
8	LTR2s	2	LTR2B	G4	LTR2B_c5	307	11	0.263657	0.0909091
8	LTR2s	2	LTR2B	G4	LTR2B_c3	307	20	0.286384	0.15
8	LTR2s	2	LTR2B	G4	LTR2B_c2	307	21	0.362788	0
8	LTR2s	2	LTR2B	G4	LTR2B_c1	307	208	0.437185	0
8	LTR2s	2	LTR2B	G4	LTR2B_c4	307	12	0.435988	0.0833333
9	MER11A/B/C	23	MER11A	G1	MER11A_c7	907	28	2.8076e-06	0.464286
9	MER11A/B/C	23	MER11A	G1	MER11A_c15	907	13	0.0514997	0
9	MER11A/B/C	23	MER11A	G1	MER11A_c1	907	302	0.0200775	0.50165
9	MER11A/B/C	23	MER11A	G1	MER11A_c9	907	22	0.0376808	0.318182
9	MER11A/B/C	23	MER11A	G1	MER11A_c13	907	14	0.0428479	0.357143
9	MER11A/B/C	23	MER11A	G1	MER11A_c2	907	103	0.0380684	0.456311
9	MER11A/B/C	23	MER11A	G1	MER11A_c16	907	10	0.0511966	0.2
9	MER11A/B/C	23	MER11A	G1	MER11A_c3	907	102	0.0513883	0.392157
9	MER11A/B/C	23	MER11A	G1	MER11A_c10	907	17	0.0596935	0.588235
9	MER11A/B/C	23	MER11A	G1	MER11A_c4	907	71	0.0608532	0.338028
9	MER11A/B/C	23	MER11A	G2	MER11A_c8	907	25	0.0939783	0.36
9	MER11A/B/C	23	MER11A	G2	MER11A_c17	907	10	0.100236	0.6
9	MER11A/B/C	23	MER11C	G2	MER11C_c24	843	10	0.102969	0.545455
9	MER11A/B/C	23	MER11A	G2	MER11A_c18	907	10	0.152042	0.1
9	MER11A/B/C	23	MER11A	G2	MER11A_c5	907	53	0.106737	0.377358
9	MER11A/B/C	23	MER11B	G2	MER11B_c17	508	12	0.122209	0.230769
9	MER11A/B/C	23	MER11A	G2	MER11A_c6	907	31	0.123978	0.354839
9	MER11A/B/C	23	MER11A	G2	MER11A_c14	907	14	0.140368	0.357143
9	MER11A/B/C	23	MER11A	G3	MER11A_c11	907	15	0.172573	0.333333
9	MER11A/B/C	23	MER11B	G3	MER11B_c11	508	20	0.16631	0.3
9	MER11A/B/C	23	MER11B	G3	MER11B_c13	508	14	0.179327	0.5
9	MER11A/B/C	23	MER11C	G3	MER11C_c25	843	10	0.237269	0
9	MER11A/B/C	23	MER11A	G3	MER11A_c12	907	15	0.198044	0.294118
9	MER11A/B/C	23	MER11B	G3	MER11B_c14	508	14	0.206602	0
9	MER11A/B/C	23	MER11B	G3	MER11B_c8	508	26	0.206656	0.153846
9	MER11A/B/C	23	MER11B	G3	MER11B_c9	508	25	0.232962	0.2
9	MER11A/B/C	23	MER11B	G3	MER11B_c18	508	10	0.261474	0.1
9	MER11A/B/C	23	MER11B	G3	MER11B_c5	508	31	0.248024	0.0322581
9	MER11A/B/C	23	MER11C	G3	MER11C_c19	843	13	0.262886	0
9	MER11A/B/C	23	MER11B	G3	MER11B_c3	508	33	0.276798	0.030303
9	MER11A/B/C	23	MER11C	G3	MER11C_c11	843	21	0.276232	0
9	MER11A/B/C	23	MER11B	G4	MER11B_c12	508	19	0.252029	0.421053
9	MER11A/B/C	23	MER11B	G4	MER11B_c4	508	33	0.254205	0.151515
9	MER11A/B/C	23	MER11B	G4	MER11B_c2	508	47	0.269307	0.0425532
9	MER11A/B/C	23	MER11B	G4	MER11B_c16	508	13	0.281055	0
9	MER11A/B/C	23	MER11B	G4	MER11B_c6	508	29	0.287384	0
9	MER11A/B/C	23	MER11C	G4	MER11C_c2	843	87	0.282765	0.0114943
9	MER11A/B/C	23	MER11B	G4	MER11B_c15	508	14	0.327634	0
9	MER11A/B/C	23	MER11B	G4	MER11B_c10	508	24	0.291406	0
9	MER11A/B/C	23	MER11C	G4	MER11C_c26	843	10	0.309969	0
9	MER11A/B/C	23	MER11B	G4	MER11B_c1	508	73	0.304914	0
9	MER11A/B/C	23	MER11C	G4	MER11C_c1	843	147	0.304913	0.00675676
9	MER11A/B/C	23	MER11C	G4	MER11C_c21	843	11	0.322262	0
9	MER11A/B/C	23	MER11B	G4	MER11B_c7	508	27	0.321359	0
9	MER11A/B/C	23	MER11C	G4	MER11C_c5	843	42	0.332361	0
9	MER11A/B/C	23	MER11C	G4	MER11C_c16	843	15	0.337223	0
9	MER11A/B/C	23	MER11C	G4	MER11C_c8	843	32	0.336996	0
9	MER11A/B/C	23	MER11C	G4	MER11C_c27	843	10	0.360589	0
9	MER11A/B/C	23	MER11C	G4	MER11C_c3	843	47	0.349515	0
9	MER11A/B/C	23	MER11C	G4	MER11C_c17	843	15	0.361186	0
9	MER11A/B/C	23	MER11C	G4	MER11C_c13	843	18	0.36194	0
9	MER11A/B/C	23	MER11C	G4	MER11C_c12	843	20	0.374684	0
9	MER11A/B/C	23	MER11C	G4	MER11C_c7	843	38	0.376672	0
9	MER11A/B/C	23	MER11C	G4	MER11C_c14	843	17	0.376574	0
9	MER11A/B/C	23	MER11C	G4	MER11C_c20	843	12	0.378216	0
9	MER11A/B/C	23	MER11C	G4	MER11C_c6	843	40	0.380285	0
9	MER11A/B/C	23	MER11C	G4	MER11C_c22	843	11	0.410162	0
9	MER11A/B/C	23	MER11C	G4	MER11C_c4	843	44	0.406061	0
9	MER11A/B/C	23	MER11C	G4	MER11C_c15	843	16	0.407831	0
9	MER11A/B/C	23	MER11C	G4	MER11C_c23	843	11	0.417289	0
9	MER11A/B/C	23	MER11C	G4	MER11C_c18	843	14	0.419321	0
9	MER11A/B/C	23	MER11C	G4	MER11C_c9	843	25	0.418945	0
9	MER11A/B/C	23	MER11C	G4	MER11C_c10	843	25	0.426306	0
10	MER9s	4	MER9B	G1	MER9B_c1	38	28	0.0378713	0.75
10	MER9s	4	MER9a3	G2	MER9a3_c7	535	11	0.0928467	0.727273
10	MER9s	4	MER9a3	G2	MER9a3_c2	535	46	0.0769642	0.652174
10	MER9s	4	MER9a3	G2	MER9a3_c6	535	13	0.14288	0.461538
10	MER9s	4	MER9a3	G2	MER9a3_c5	535	15	0.116352	0.666667
10	MER9s	4	MER9a3	G2	MER9a3_c3	535	19	0.115756	0.368421
10	MER9s	4	MER9a3	G2	MER9a3_c4	535	16	0.11434	0.875
10	MER9s	4	MER9a3	G2	MER9a3_c1	535	396	0.106975	0.64899
10	MER9s	4	MER9a2	G3	MER9a2_c1	282	259	0.14782	0.138996
10	MER9s	4	MER9a2	G3	MER9a2_c3	282	10	0.198456	0
10	MER9s	4	MER9a2	G3	MER9a2_c2	282	10	0.154752	0.1
10	MER9s	4	MER9a1	G3	MER9a1_c3	331	10	0.154749	0
10	MER9s	4	MER9a1	G3	MER9a1_c1	331	299	0.168534	0.0167224
10	MER9s	4	MER9a1	G3	MER9a1_c2	331	13	0.178006	0
11	LTR14A/B	3	LTR14B	G1	LTR14B_c6	318	11	0.0463951	0.727273
11	LTR14A/B	3	LTR14B	G1	LTR14B_c5	318	13	0.0402052	0.384615
11	LTR14A/B	3	LTR14B	G1	LTR14B_c8	318	10	0.0445434	0.3
11	LTR14A/B	3	LTR14B	G2	LTR14B_c4	318	26	0.0589393	0.730769
11	LTR14A/B	3	LTR14B	G2	LTR14B_c7	318	10	0.132477	0.3
11	LTR14A/B	3	LTR14A	G2	LTR14A_c2	127	26	0.0762537	0.692308
11	LTR14A/B	3	LTR14A	G2	LTR14A_c1	127	90	0.110251	0.488889
11	LTR14A/B	3	LTR14A	G2	LTR14A_c3	127	11	0.172236	0.0909091
11	LTR14A/B	3	LTR14B	G2	LTR14B_c1	318	95	0.114944	0.694737
11	LTR14A/B	3	LTR14B	G3	LTR14B_c2	318	52	0.157364	0.692308
11	LTR14A/B	3	LTR14B	G3	LTR14B_c3	318	37	0.14408	0.783784
12	LTR17	18	LTR17	G1	LTR17_c3	771	67	1.1352e-06	0.776119
12	LTR17	18	LTR17	G1	LTR17_c11	771	15	0.00344391	0.8
12	LTR17	18	LTR17	G1	LTR17_c10	771	18	0.0139956	0.833333
12	LTR17	18	LTR17	G1	LTR17_c2	771	137	0.0133635	0.722628
12	LTR17	18	LTR17	G2	LTR17_c8	771	23	0.0369866	0.826087
12	LTR17	18	LTR17	G2	LTR17_c4	771	53	0.0372919	0.735849
12	LTR17	18	LTR17	G3	LTR17_c1	771	275	0.0588231	0.454545
12	LTR17	18	LTR17	G3	LTR17_c6	771	38	0.0698788	0.578947
12	LTR17	18	LTR17	G3	LTR17_c9	771	23	0.0601813	0.304348
12	LTR17	18	LTR17	G3	LTR17_c12	771	15	0.067636	0.0666667
12	LTR17	18	LTR17	G3	LTR17_c5	771	52	0.0607137	0.0192308
12	LTR17	18	LTR17	G3	LTR17_c7	771	35	0.0615036	0
12	LTR17	18	LTR17	G3	LTR17_c13	771	10	0.0761569	0
13	LTR4&LTR76	2	LTR76	G1	LTR76_c4	155	10	0.22989	0.8
13	LTR4&LTR76	2	LTR76	G1	LTR76_c2	155	17	0.115277	0.588235
13	LTR4&LTR76	2	LTR76	G1	LTR76_c3	155	13	0.0732575	0.769231
13	LTR4&LTR76	2	LTR76	G2	LTR76_c1	155	108	0.152571	0.685185
13	LTR4&LTR76	2	LTR4	G3	LTR4_c2	86	17	0.242415	0.470588
13	LTR4&LTR76	2	LTR4	G3	LTR4_c1	86	39	0.183874	0.512821
13	LTR4&LTR76	2	LTR4	G3	LTR4_c3	86	11	0.312285	0
13	LTR4&LTR76	2	LTR4	G3	LTR4_c4	86	10	0.236883	0.8
14	LTR13s	2	LTR13A	G1	LTR13A_c2	169	57	0.0649924	0.719298
14	LTR13s	2	LTR13A	G1	LTR13A_c1	169	85	0.0809651	0.564706
14	LTR13s	2	LTR13A	G1	LTR13A_c4	169	10	0.0821103	0.6
14	LTR13s	2	LTR13A	G2	LTR13A_c3	169	14	0.0594499	0.357143
14	LTR13s	2	LTR13	G2	LTR13_c11	446	10	0.0651052	0.3
14	LTR13s	2	LTR13	G2	LTR13_c6	446	15	0.096471	0.6
14	LTR13s	2	LTR13_	G2	LTR13__c1	42	35	0.104613	0.457143
14	LTR13s	2	LTR13	G2	LTR13_c4	446	32	0.118172	0.59375
14	LTR13s	2	LTR13	G3	LTR13_c5	446	32	0.155955	0.25
14	LTR13s	2	LTR13	G3	LTR13_c8	446	11	0.168977	0.272727
14	LTR13s	2	LTR13	G3	LTR13_c1	446	191	0.182607	0.0052356
14	LTR13s	2	LTR13	G3	LTR13_c7	446	12	0.202777	0
14	LTR13s	2	LTR13	G3	LTR13_c9	446	11	0.21909	0
14	LTR13s	2	LTR13	G3	LTR13_c12	446	10	0.203629	0
14	LTR13s	2	LTR13	G3	LTR13_c10	446	11	0.207608	0
14	LTR13s	2	LTR13	G3	LTR13_c2	446	45	0.210072	0
14	LTR13s	2	LTR13	G3	LTR13_c3	446	37	0.233951	0.027027
15	LTR14/14C	1	LTR14	G1	LTR14_c1	85	70	0.00679226	0.714286
15	LTR14/14C	1	LTR14	G1	LTR14_c2	85	15	0.0253097	0.133333
15	LTR14/14C	1	LTR14C	G2	LTR14C_c1	127	92	0.355275	0.423913
15	LTR14/14C	1	LTR14C	G2	LTR14C_c2	127	28	0.355123	0.214286
16	LTR61	1	LTR61	G1	LTR61_c1	124	42	5e-07	0.690476
16	LTR61	1	LTR61	G1	LTR61_c5	124	11	0.0472287	0.272727
16	LTR61	1	LTR61	G1	LTR61_c3	124	19	0.0369969	0.473684
16	LTR61	1	LTR61	G2	LTR61_c4	124	12	0.148883	0
16	LTR61	1	LTR61	G2	LTR61_c2	124	37	0.0618693	0.567568
17	MER11D	1	MER11D	G1	11D_c3	242	24	2.6224e-06	0.291667
17	MER11D	1	MER11D	G1	11D_c2	242	48	0.00673877	0.145833
17	MER11D	1	MER11D	G2	11D_c1	242	157	0.0179293	0.0253165
18	LTR66	4	LTR66	G1	LTR66_c1	183	156	1e-06	0.641026
18	LTR66	4	LTR66	G1	LTR66_c3	183	10	0.0326389	0.1
18	LTR66	4	LTR66	G1	LTR66_c2	183	12	0.0142502	0.416667
