## Supplementary Data 10 for "Cryptic endogenous retrovirus subfamilies in the primate lineage"

### Sheet: Sheet1
Supplementary Data 10 List of primers used for lentiMPRA.
5BC-AG-f01	CTCACTCAGCCTGCATTTCTGCCAGGGCCCGCTCTAGACCTGCAGGAGGACCGGATCAACT
5BC-AG-r01	GCTTTCGCTTAGCGATGTGTTCACTTTGCACAGTACCGGATTGCCAAGCTGGAAGTCGAGCTTCCATTATATACCCTCTAGTGTCGGTTCACGCAATG
5BC-AG-f02	CTCACTCAGCCTGCATTTCTG
5BC-AG-r02	TGAACAGCTCCTCGCCCTTGCTCACCATGGTGGCGACCGGTNNNNNNNNNNNNNNNCTTAGCTTTCGCTTAGCGATGTGTTC
P7-pLSmp-ass-gfp	CAAGCAGAAGACGGCATACGAGATGCTCCTCGCCCTTGCTCACCATG
P5-pLSmP-ass-i#	AATGATACGGCGACCACCGAGATCTACAC##########CAGCCTGCATTTCTGCCAGGG
pLSmP-ass-seq-R1	GGCCCGCTCTAGACCTGCAGGAGGACCGGATCAACT
pLSmP-ass-seq-R2	CATTATATACCCTCTAGTGTCGGTTCACGCAATG
pLSmP-ass-seq-ind1	GCAAAGTGAACACATCGCTAAGCGAAAGCTAAG
P7-pLSmp-assUMI-gfp	CAAGCAGAAGACGGCATACGAGATNNNNNNNNNNNNNNNNGCTCCTCGCCCTTGCTCACCATG
P5-pLSmP-5bc-i#	AATGATACGGCGACCACCGAGATCTACAC##########GCAAAGTGAACACATCGCTAAGCGAAAGC
P7	CAAGCAGAAGACGGCATACGAGAT
P5	AATGATACGGCGACCACCGAGATCTACAC
pLSmP-bc-seq	GCTCCTCGCCCTTGCTCACCATGGTGGCGACCGGT
pLSmP-UMI-seq	ACCGGTCGCCACCATGGTGAGCAAGGGCGAGGAGC
pLSmP-5bc-seq-R2	CTTAGCTTTCGCTTAGCGATGTGTTCACTTTGC
